# The *Toxoplasma* subpellicular network is highly interconnected and defines parasite shape for efficient motility and replication

**DOI:** 10.1101/2023.08.10.552545

**Authors:** Peter S. Back, Vignesh Senthilkumar, Charles P. Choi, Andrew M. Ly, Anne K. Snyder, Justin G. Lau, Gary E. Ward, Peter J. Bradley

**Affiliations:** Molecular Biology Institute, University of California, Los Angeles, United States of America; Department of Microbiology, Immunology, and Molecular Genetics, University of California, Los Angeles, United States of California; Department of Microbiology and Molecular Genetics, Larner College of Medicine, University of Vermont, Burlington, Vermont, United States of America

**Keywords:** Alveolata, Apicomplexa, alveolin, subpellicular network, photoreactive crosslinking

## Abstract

Apicomplexan parasites possess several specialized structures to invade their host cells and replicate successfully. One of these is the inner membrane complex (IMC), a peripheral membrane-cytoskeletal system underneath the plasma membrane. It is composed of a series of flattened, membrane-bound vesicles and a cytoskeletal subpellicular network (SPN) comprised of intermediate filament-like proteins called alveolins. While the alveolin proteins are conserved throughout the Apicomplexa and the broader Alveolata, their precise functions and interactions remain poorly understood. Here, we describe the function of one of these alveolin proteins, TgIMC6. Disruption of IMC6 resulted in striking morphological defects that led to aberrant motility, invasion, and replication. Deletion analyses revealed that the alveolin domain alone is largely sufficient to restore localization and partially sufficient for function. As this highlights the importance of the IMC6 alveolin domain, we implemented unnatural amino acid photoreactive crosslinking to the alveolin domain and identified multiple binding interfaces between IMC6 and two other cytoskeletal proteins – IMC3 and ILP1. To our knowledge, this provides the first direct evidence of protein-protein interactions in the alveolin domain and supports the long-held hypothesis that the alveolin domain is responsible for filament formation. Collectively, our study features the conserved alveolin proteins as critical components that maintain the parasite’s structural integrity and highlights the alveolin domain as a key mediator of SPN architecture.
