## Supplemental Table S1 for "The *Toxoplasma* subpellicular network is highly interconnected and defines parasite shape for efficient motility and replication"

### Sheet: S1 Table
S1 Table. Ratio of crosslinked to uncrosslinked products. Residues chosen for partner identification are bolded.
Figure	Residue	Ratio of Crosslinked to Uncrosslinked (%)
7A	I144	No upshift
	D154	No upshift
	Y161	No upshift
	N162	25.7863
	Q163	11.2503
	Q185	25.1404
	E190	13.6442
	F201	8.81451
7B	H203	28.1694
	K204	No upshift
	F205	28.0778
	V206	9.0972
	K208	12.1
	R216	No upshift
	K220	4.42166
	Y221	12.4659
7C	G223	No upshift
	K224	26.9189
	E226	No upshift
	E229	16.7007
	Q234	29.9567
	K236	24.0898
	D239	No upshift
	K240	27.0594
7D	E243	19.8717
	E245	14.7013
	D249	21.4453
	E252	No upshift
	K254	No upshift
	E260	12.9609
	Y264	No upshift
7E	E267	2.56261
	K269	3.53023
	Y270	4.26041
	T273	11.8909
	E276	2.32557
	K277	10.7989
	E282	5.453
