## Supplemental Table S2 for "The *Toxoplasma* subpellicular network is highly interconnected and defines parasite shape for efficient motility and replication"

### Sheet: S2 Table
S2 Table. Oligonucloetides used in this study. All primers are listed in 5’ to 3’ orientation.
Purpose	Name	Description	Sequence 5'-3'
IMC6 (TGGT1_220270) knockout	P1	IMC6 KO gRNA sense	AAGTTAGCCGTCAAGGAAATGCCGGG
	P2	IMC6 KO gRNA antisense	AAAACCCGGCATTTCCTTGACGGCTA
	P3	IMC6 KO HDR template fwd	CCGTACTTCCTCCTTGTAGTTCCGCTGTTGTCCGACGAACCACTCCATGGAACCTGACTG
	P4	IMC6 KO HDR template rev	CGTTACCGCTTCACAAGAAGTGAGCTTTCGTTCTAGCCGCCTGCAAGTGCATAGAAGGAA
IMC6 promoter replacement	P5	IMC6 promoter fwd	TCGCGGTGGAGGCGTTGA
	P6	IMC6 promoter rev	TTCGTCGGACAACAGCGGAA
	P7	IMC6 FL fwd	TTCCGCTGTTGTCCGACGAAATGGCTCAGACAGCCCCG
	P8	IMC6 alv fwd	TTCCGCTGTTGTCCGACGAAATGCCCGTCGTCCCCGT
	P9	IMC6 V5UPRT rev	tcaacgcctccaccgcgaGACATGCTTGCCTCCACC
IMC6 amber mutagenesis	P10	IMC6-I144* mut fwd	CCGCGACAAAtagATTGAAGTACCAC
	P11	IMC6-I144* mut rev	CGGTGAATCTCCTGGATAAC
	P12	IMC6-D154* mut fwd	AGACGTCGTCtagGCGGTCCGCC
	P13	IMC6-D154* mut rev	ACTTGTGGTACTTCAATGATTTTGTCG
	P14	IMC6-Y161* mut fwd	CCCCAAGGTGtagAACCAGGGTG
	P15	IMC6-Y161* mut rev	CGGACCGCGTCGACGACG
	P16	IMC6-N162* mut fwd	CAAGGTGTACtagCAGGGTGTCGAACACGAAGTTCC
	P17	IMC6-N162* mut rev	GGGCGGACCGCGTCGACG
	P18	IMC6-Q163* mut fwd	GGTGTACAACtagGGTGTCGAACACGAAGTTC
	P19	IMC6-Q163* mut rev	TTGGGGCGGACCGCGTCG
	P20	IMC6-Q185* mut fwd	TGACGTCGAGtagATCAAGTACGTTGAAAAG
	P21	IMC6-Q185* mut rev	AAGTCTTCGTGGTCCGCG
	P22	IMC6-E190* mut fwd	CAAGTACGTTtagAAGGAAGTGGTC
	P23	IMC6-E190* mut rev	ATTTGCTCGACGTCAAAG
	P24	IMC6-F201* mut fwd	TGTCACAGGTtagACTCACAAGTTCG
	P25	IMC6-F201* mut rev	ATCGGGACGACCACTTCC
	P26	IMC6-H203* mut fwd	AGGTTTTACTtagAAGTTCGTCGCC
	P27	IMC6-H203* mut rev	GTGACAATCGGGACGACC
	P28	IMC6-K204* mut fwd	TTTTACTCACtagTTCGTCGCCAAG
	P29	IMC6-K204* mut rev	CCTGTGACAATCGGGACG
	P30	IMC6-F205* mut fwd	TACTCACAAGtagGTCGCCAAGTG
	P31	IMC6-F205* mut rev	AAACCTGTGACAATCGGG
	P32	IMC6-V206* mut fwd	TCACAAGTTCtagGCCAAGTGGGAC
	P33	IMC6-V206* mut rev	GTAAAACCTGTGACAATC
	P34	IMC6-K208* mut fwd	GTTCGTCGCCtagTGGGACATTC
	P35	IMC6-K208* mut rev	TTGTGAGTAAAACCTGTGACAATC
	P36	IMC6-R216* mut fwd	CGAGGTGCCGtagCCCGTCGTCAAG
	P37	IMC6-R216* mut rev	CGAATGTCCCACTTGGCG
	P38	IMC6-K220* mut fwd	CCCCGTCGTCtagTATGTCGGCAAG
	P39	IMC6-K220* mut rev	CGCGGCACCTCGCGAATG
	P40	IMC6-Y221* mut fwd	CGTCGTCAAGtagGTCGGCAAGCAGGAGG
	P41	IMC6-Y221* mut rev	GGGCGCGGCACCTCGCGA
	P42	IMC6-G223* mut fwd	CAAGTATGTCtagAAGCAGGAGGAAATCGAAGTCGAGGTGCCGCAGG
	P43	IMC6-G223* mut rev	ACGACGGGGCGCGGCACC
	P44	IMC6-K224* mut fwd	GTATGTCGGCtagCAGGAGGAAATCGAAGTCG
	P45	IMC6-K224* mut rev	TTGACGACGGGGCGCGGC
	P46	IMC6-E226* mut fwd	CGGCAAGCAGtagGAAATCGAAG
	P47	IMC6-E226* mut rev	ACATACTTGACGACGGGG
	P48	IMC6-E229* mut fwd	GGAGGAAATCtagGTCGAGGTGC
	P49	IMC6-E229* mut rev	TGCTTGCCGACATACTTG
	P50	IMC6-Q234* mut fwd	CGAGGTGCCGtagGTGAAGTTCG
	P51	IMC6-Q234* mut rev	ACTTCGATTTCCTCCTGCTTGC
	P52	IMC6-K236* mut fwd	GCCGCAGGTGtagTTCGTTGACA
	P53	IMC6-K236* mut rev	ACCTCGACTTCGATTTCCTC
	P54	IMC6-D239* mut fwd	GAAGTTCGTTtagAAAGTCGTGGAGCACGAAG
	P55	IMC6-D239* mut rev	ACCTGCGGCACCTCGACT
	P56	IMC6-K240* mut fwd	GTTCGTTGACtagGTCGTGGAGCACG
	P57	IMC6-K240* mut rev	TTCACCTGCGGCACCTCG
	P58	IMC6-E243* mut fwd	CAAAGTCGTGtagCACGAAGTCG
	P59	IMC6-E243* mut rev	TCAACGAACTTCACCTGC
	P60	IMC6-E245* mut fwd	CGTGGAGCACtagGTCGTGGTGG
	P61	IMC6-E245* mut rev	ACTTTGTCAACGAACTTCACC
	P62	IMC6-D249* mut fwd	AGTCGTGGTGtagACTATCGAAAAGAAG
	P63	IMC6-D249* mut rev	TCGTGCTCCACGACTTTG
	P64	IMC6-E252* mut fwd	GGACACTATCtagAAGAAGGTTCCGAAAATCATC
	P65	IMC6-E252* mut rev	ACCACGACTTCGTGCTCC
	P66	IMC6-K254* mut fwd	TATCGAAAAGtagGTTCCGAAAATCATC
	P67	IMC6-K254* mut rev	GTGTCCACCACGACTTCG
	P68	IMC6-E260* mut fwd	GAAAATCATCtagGTCCCCAAGTAC
	P69	IMC6-E260* mut rev	GGAACCTTCTTTTCGATAG
	P70	IMC6-Y264* mut fwd	AGTCCCCAAGtagGTTGACGAGG
	P71	IMC6-Y264* mut rev	TCGATGATTTTCGGAACCTTC
	P72	IMC6-E267* mut fwd	GTACGTTGACtagGTCAAGTACG
	P73	IMC6-E267* mut rev	TTGGGGACTTCGATGATTTTC
	P74	IMC6-K269* mut fwd	TGACGAGGTCtagTACGTGTGGA
	P75	IMC6-K269* mut rev	ACGTACTTGGGGACTTCG
	P76	IMC6-Y270* mut fwd	CGAGGTCAAGtagGTGTGGACTC
	P77	IMC6-Y270* mut rev	TCAACGTACTTGGGGACTTC
	P78	IMC6-T273* mut fwd	GTACGTGTGGtagCCCGTGGAGAAG
	P79	IMC6-T273* mut rev	TTGACCTCGTCAACGTAC
	P80	IMC6-E276* mut fwd	GACTCCCGTGtagAAGATCGTTC
	P81	IMC6-E276* mut rev	CACACGTACTTGACCTCG
	P82	IMC6-K277* mut fwd	TCCCGTGGAGtagATCGTTCATG
	P83	IMC6-K277* mut rev	GTCCACACGTACTTGACC
	P84	IMC6-E282* mut fwd	CGTTCATGTGtagCGCTTCGTCC
	P85	IMC6-E282* mut rev	ATCTTCTCCACGGGAGTC
IMC3 tagging	P86	IMC3 tagging gRNA sense	AAGTTgacggcgcgagatgctttggG
	P87	IMC3 tagging gRNA antisense	AAAACccaaagcatctcgcgccgtcA
	P88	IMC3 tagging HDR template fwd	GAGCCCAGCTGTGCAGGAGCGCGAAGTCGTCTACGAGCAGGGAAGTGGAGGACGGGAATT
	P89	IMC3 tagging HDR template rev	cgctctttctacgccacctccaccacagaagtcctgtgCGACGGCCAGTGAATTGTAATA
ILP1 tagging	P90	ILP1 tagging gRNA sense	AAGTTGTTCGTGTGTCCGCCTTTCTG
	P91	ILP1 tagging gRNA antisense	AAAACAGAAAGGCGGACACACGAACA
	P92	ILP1 tagging HDR template fwd	GCGACGGGTGAAGAAGGAACACCCAAGTCGAGCGTGCTGCGGAAGTGGAGGACGGGAATT
	P93	ILP1 tagging HDR template rev	TTCCTCGGAATCTCTGTGATGTTCGAGAAGCGAAATTTCGACGGCCAGTGAATTGTAATA
IMC6 tagging	P94	IMC6 tagging gRNA sense	AAGTTgaggctgagggacaattcaaG
	P95	IMC6 tagging gRNA antisense	AAAACttgaattgtccctcagcctcA
	P96	IMC6 tagging HDR template fwd	AGCAGAGGCAGCTCTTTCAACTCCGAAGGCGAGGTGCACGGAAGTGGAGGACGGGAATTC
	P97	IMC6 tagging HDR template rev	ctgcacggtatcctttcagattcccctgaagactgcgaCGACGGCCAGTGAATTGTAATA
IMC10 tagging	P98	IMC10 tagging gRNA sense	AAGTTgatccctgctgtgcaactgcaG
	P99	IMC10 tagging gRNA antisense	AAAACtgcagttgcacagcagggatcA
	P100	IMC10 tagging HDR template fwd	CAGCGGAGTAGGATTGGGCGAAGAGGCACAGATCAGCGCCGGAAGTGGAGGACGGGAATT
	P101	IMC10 tagging HDR template rev	tttcatacgttgtcccagcggtgtacagttggagtctaCGACGGCCAGTGAATTGTAATA
IMC7 tagging	P102	IMC7 tagging gRNA sense	AAGTTgtgaatgcgccgcgagagacgG
	P103	IMC7 tagging gRNA antisense	AAAACcgtctctcgcggcgcattcacA
	P104	IMC7 tagging HDR template fwd	CAATGCGGAGGAACAGACCACCGCTGTCCCAATCGCTGCGGGAAGTGGAGGACGGGAATT
	P105	IMC7 tagging HDR template rev	tggtctggccctggggccagctcagcctcgaactttcgCGACGGCCAGTGAATTGTAATA
